# Dual-targeted transcription factors are required for optimal photosynthesis and stress responses in *Arabidopsis thaliana*

**DOI:** 10.1101/793968

**Authors:** Piotr Gawroński, Paweł Burdiak, Lars B. Scharff, Jakub Mielecki, Magdalena Zaborowska, Cezary Waszczak, Stanisław Karpiński

**Affiliations:** Department of Plant Genetics, Breeding, and Biotechnology, Warsaw University of Life Sciences, 02–776 Warsaw, Poland; Copenhagen Plant Science Center, Department of Plant and Environmental Sciences, University of Copenhagen, 1871 Frederiksberg C, Denmark; Organismal and Evolutionary Biology Research Programme, Faculty of Biological and Environmental Sciences, and Viikki Plant Science Centre, University of Helsinki, 00014 Helsinki, Finland

**Keywords:** Chloroplast retrograde signaling, CIA2, CIL, nonphotochemical quenching, photosynthesis, thermo- and photooxidative stress tolerance, chloroplast translation

## Abstract

Chloroplast to nucleus retrograde signaling is essential for cell function, acclimation to fluctuating environmental conditions, plant growth and development. The vast majority of chloroplast proteins are nuclear-encoded and must be imported into the organelle after synthesis in the cytoplasm. This import is essential for the development of fully functional chloroplasts. On the other hand, functional chloroplasts act as sensors of environmental changes and can trigger acclimatory responses that influence nuclear gene expression. Signaling *via* mobile transcription factors (TFs) has been recently recognized as a way of communication between organelles and the nucleus. In this study, we performed a targeted reverse genetic screen to identify novel dual-localized TFs involved in chloroplast retrograde signaling during stress responses. We found that CHLOROPLAST IMPORT APPARATUS 2 (CIA2), a TF with putative plastid transit peptide can be detected in chloroplasts and the nucleus. Further, we found that CIA2, along with its homolog CIA2-like (CIL) act in an unequally redundant manner and are involved in the regulation of Arabidopsis responses to UV-AB, high light, and heat shock. Finally, our results suggest that both CIA2 and CIL are crucial for chloroplast translation. Our results contribute to a deeper understanding of signaling events in the chloroplast-nucleus cross-talk.

**Significance:** We found that a transcription factor CIA2 can be located in chloroplasts and nucleus. CIA2 and is close homolog CIL are involved in protein translation and abiotic stress responses, and we suggest that they play an essential role in retrograde signaling between these organelles.
