## Supplemental Data 1 for "Dual-targeted transcription factors are required for optimal photosynthesis and stress responses in *Arabidopsis thaliana*"

### Sheet: Sheet1
AGI	family (plnTF)	ptdb	riken	aramemnon	daTF	plnTF	mutant line	insertion	comments
AT1G01520	MYB-related	0	1	13.3	1	1	SALK_001480	Intron
AT1G08320	bZIP	0	0	15.4	1	1	SALK_058604	Intron
AT1G14410	PBF-2-like	1	1	23.7	1	1	SALK_147680	Exon
AT1G14410	PBF-2-like	1	1	23.7	1	1	SALK_023713	Exon
AT1G68840	AP2-EREBP	0	0	12.6	1	1	SALK_070847	Exon
AT2G01940	C2H2	0	0	12.4	1	1	SALK_087765	Exon
AT2G02080	C2H2	0	0	16.7	1	1	SALK_148352	Exon
AT2G02740	PBF-2-like	1	1	26	1	1	SALK_005345	300-UTR5
AT2G17180	C2H2	0	1	13.4	1	1	SALK_109009	1000-Promotor
AT2G17180	C2H2	0	1	13.4	1	1	SALK_101697	1000-Promotor
AT2G17180	C2H2	0	1	13.4	1	1	SALK_058012	Exon
AT2G42380	bZIP	0	0	11.9	1	1	SALK_018864	Exon
AT2G44940	AP2-EREBP	0	1	23.8	1	1	SALK_020979	Exon
AT3G06590	bHLH*	0	1	14.4	0	0	SALK_011076	300-UTR3
AT3G06590	bHLH*	0	1	14.4	0	0	SAIL_244_E03	Exon
AT3G10480	NAC	0	0	11.6	1	1	SALK_026244	Exon
AT3G18650	MADS	0	1	20.4	1	1	SALK_092767	300-UTR5
AT3G18650	MADS	0	1	20.4	1	1	SALK_037779	Exon
AT3G24860	Trihelix	0	1	14	1	1	SALK_038594	Exon
AT4G06598	bZIP*	0	0	11.8	0	0	SALK_053422	1000-Promotor
AT5G01310	bHLH	0	1	17.6	1	1	SALK_047374	Intron
AT5G01310	bHLH	0	1	17.6	1	1	SALK_024760	Exon
AT5G01860	C2H2	0	0	12.9	1	1	SALK_101797	1000-Promotor
AT5G27580	MADS	0	0	11.5	1	1	SALK_024502	1000-Promotor
AT5G43540	C2H2	0	1	10.3	1	1	SALK_047675	300-UTR5
AT5G52010	C2H2	1	0	15.4	1	1	SALK_147040	300-UTR5
AT5G52010	C2H2	1	0	15.4	1	1	SAIL_512_G08	Exon
AT5G52660	MYB-related	0	1	10.2	1	1	SALK_069978	Intron
AT1G07900	LOB	0	1	13.5	1	1	WiscDsLoxHs057_05B	Exon
AT1G14030	SET	1	1	22.4	1	1	SAIL_69_A09	Exon
AT1G19220	ARF	0	1	2.6	1	1	SALK_009879	Intron
AT1G28310	C2C2-Dof	0	1	12.4	1	1	SAIL_735_F05	Exon
AT1G51190	AP2-EREBP	0	1	8.2	1	1	SALK_128164	Exon
AT1G62310	Jumonji	0	1	8.7	1	1	SALK_052790	Exon
AT1G68200	C3H	0	1	13.7	1	1	SALK_065040	Exon
AT2G02070	C2hH	0	1	10	1	1	SALK_110990	Exon
AT2G02070	C2hH	0	1	10	1	1	SALK_150053	Intron
AT2G15740	C2H2	0	1	9.1	1	1	SALK_012323	Exon
AT2G21230	bZIP	0	1	9.7	1	1	SALK_045675	300-UTR5
AT2G28500	LOB	0	1	12.9	1	1	SALK_100168	300-UTR5
AT2G28810	C2C2-Dof	0	1	8.5	1	1	WiscDsLox391_E07	Exon
AT2G28810	C2C2-Dof	0	1	8.5	1	1	SALK_056801	300-UTR5
AT2G34450	HMG	0	1	16.9	1	1	SALK_021390	Exon
AT2G36010	E2F	0	1	18.5	1	1	WiscDsLox434_F1	Exon
AT2G37000	TCP	0	1	9.5	1	1	SALK_020124	300-UTR3
AT2G47680	C3H	0	1	17.3	1	1	SALK_127155	Intron
AT3G07340	bHLH	0	1	9.4	1	1	SALK_006122	unknown
AT3G07340	bHLH	0	1	9.4	1	1	SALK_122534	300-UTR5
AT3G50700	C2H2	0	1	8.4	1	1	SALK_119986	300-UTR3
AT3G57670	C2H2	0	1	6.2	1	1	SALK_007406	Exon
AT3G58190	LOB	0	1	12.8	1	1	SALK_071133	300-UTR5
AT4G00180	C2C2-YABBY	0	1	19	1	1	SAIL_256_D07	Intron
AT4G00270	GeBP	0	1	12.2	1	1	SALK_115723	Exon
AT4G14700	PHD	0	1	17.2	1	1	WiscDsLox287_F12	Exon
AT5G03415	E2F-DP	0	1	15.8	1	1	SAIL_1221_H09	Exon
AT5G09740	C2H2	0	1	10.5	1	1	SAIL_266_D01	Exon
AT5G09790	PHD	1	1	18.7	1	1	SALK_130607	Exon
AT5G14260	SET	1	1	19.6	1	1	SALK_091159	Intron
AT5G35770	SAP	0	1	10.2	1	1	SALK_129750	Intron
AT5G57180	Orphans	0	1	17.6	1	1	SALK_045340	Intron
AT5G57180	Orphans	0	1	17.6	1	1	SALK_004037	Exon	not included in initial screen
AT5G57180	Orphans	0	1	17.6	1	1	SGT49	Exon	not included in initial screen
AT4G25990	Orphans	0	0	11.9	1	1	SAIL_228_C01	Exon	not included in initial screen
AT4G25990	Orphans	0	0	11.9	1	1	SK14786	Exon	not included in initial screen
AT5G63090	LOB	0	1	9.9	1	1	SALK_042599	300-UTR3
AT5G63090	LOB	0	1	9.9	1	1	SALK_021348	1000-Promotor
AT2G35530	bZIP	0	1	7.5	1	1	SALK_044834	1000-Promotor
* family name from PlantTFDB v3
